# Culturomics unveils species and expands bacterial and fungal diversity in Inuit oropharyngeal microbiota

**DOI:** 10.64898/2026.04.20.719640

**Authors:** Mathilde Flahaut, Philippe Leprohon, Nguyen Phuong Pham, Hélène Gingras, Jean Bourbeau, Barbara Papadopoulou, François Maltais, Marc Ouellette

**Affiliations:** Centre de Recherche en Infectiologie et Axe des maladies Infectieuses et immunitaires du Centre de Recherche du CHU de Québec, Canada; Département de Microbiologie, Infectiologie et Immunologie, Faculté de Médecine, Université Laval, Québec City, Québec, Canada; Montreal Chest Institute of the McGill University Health Center; Institut universitaire de cardiologie et de pneumologie de Québec

**Keywords:** Culturomics, oropharyngeal microbiota, mycobiota, *Pauljensenia*, *Shaalia*

## Abstract

Recent advances in high-throughput sequencing and novel culture techniques have revolutionized our understanding of the human microbiota. However, most studies primarily focused on bacterial communities, often overlooking the fungal component. Building upon our previous metagenomic analysis of the Inuit oropharyngeal microbiome ^1^, this study used culturomics to provide a more comprehensive view of both bacterial and fungal communities. We analyzed oropharyngeal swabs from the Qanuilirpitaa? 2017 Inuit Health Survey ^2^, demonstrating the complementarity of metagenomic and culturomic approaches. Our findings highlight the importance of culturomics in revealing low-abundance microorganisms, particularly fungi, which are often underrepresented in metagenomics data. Moreover, we designed an approach to isolate previously uncultivated species. We described two *Pauljensenia* sp., and provided insights into the phylogenetic relationship between *Schaalia* and *Pauljensenia* genera. This study underscores the necessity of a holistic approach to microbiome research, combining multiple techniques to fully elucidate microbial diversity in unique populations like the Inuit.
