## Supplementary Table I for "Culturomics unveils species and expands bacterial and fungal diversity in Inuit oropharyngeal microbiota"

### Sheet: Sheet1
Supplementary Table I : Description of the groups for mycobiome analysis.​
Groups	Caracteristics			Number of samples
	Age	Sex	FEV1/FVC ratio
1	≤ 35 y.o.	M	< 0.7	15
2	≤ 35 y.o.	M	> 0.7	10
3	≤ 35 y.o.	F	< 0.7	19
4	≤ 35 y.o.	F	> 0.7	10
5	36 - 55 y.o.	M	< 0.7	11
6	36 - 55 y.o.	F	< 0.7	11
7	36 - 55 y.o.	M	> 0.7	10
8	36 - 55 y.o.	F	> 0.7	14
9	> 55 y.o.	M	< 0.7	24
10	> 55 y.o.	F	< 0.7	24
11	> 55 y.o.	M	> 0.7	17
12	> 55 y.o.	F	> 0.7	18
