## Supplementary Table II for "Culturomics unveils species and expands bacterial and fungal diversity in Inuit oropharyngeal microbiota"

### Sheet: Sheet1
Supplementary Table II: Description of the media used for culturomics.​
	Abbreviation	Media	Additional supplements	Specifity
Culturomic	BHI	Brain hearth infusion agar	10 µl/L hemin, 1 µl/L vitamin K1, 10 mg/L colistin sulfate, 0.5 g/L	non-selective
	B	Cooked meat medium	10 µl/L hemin, 1 µl/L vitamin K1, 10 mg/L colistin sulfate, 0.5 g/L	non-selective
	TSY	Tryptone Soya Yeast Extract agar	10 µl/L hemin, 1 µl/L vitamin K1, 10 mg/L colistin sulfate, 0.5 g/L	non-selective
	CNA	Columbia CNA agar	5% sheep blood	selective
	KVBL	Tryptic Soy broth	0.05 µg/L hemin, 10g/L vitamin K1, 0,1 g/L kanamycin, 7.5 g/L vancomycin, 5% laked horse blood	selective
	MAC	MacConkey agar		selective
	MSA	Mannitol Salt agar		selective
	PEA	Phenylethyl Alcohol agar	5% sheep blood	selective
	AIA	Actinomyces Isolation agar	5 ml/L glycerol	enrichment
	CBA	Columbia blood agar	5% sheep blood	enrichment
	CHOC	CG medium base	2% hemoglobin, IsoVitaleX enrichment	enrichment
	FAA	Fastidious anaerobe agar		enrichment
	McKay	McKay agar	(Whelan et al., 2020)	enrichment
Mycobiome	SGA	Sabouraud 4% glucose agar	0.4 mg/L chloramphenicol, 0.04 g/L gentamicin	selective
	PGA	Potato glucose agar	25 mg/L chloramphenicol	selective
	MEA	Malt Extract agar	0.1 g/L chloramphenicol	selective
