## Supplementary Table V for "Culturomics unveils species and expands bacterial and fungal diversity in Inuit oropharyngeal microbiota"

### Sheet: Sheet1_10Colonies
Supplementary Table V: Genome assembly quality metrics of the ten sequenced bacteria and closest Pauljensenia GTDB-reference genome.
Metrics for the ten sequenced colonies were calculated by CheckM v1.1.3 and QUAST v5.2.0. The closest genome identified by GTDB-Tk v2.4.0 was the reference genome used for the analysis by QUAST.
			CheckM v1.1.3								QUAST v5.2.0
Bin ID	GTDB identification	#reads	Completeness	Contamination	#ambiguous bases	#scaffolds	N50 (scaffolds)	GC (%)	Genome size (bp)	mismatches per 100 kbp	N's per 100 kbp	#contigs	N50	GC (%)	Total_length(>=0 bp)	Total_length(>=0 bp)
757a-1BC	Pauljensenia sp958349165	44569652	99.76	1.86	2864	274	22708	66.5	2504549	94.22	114.35	274	22708	66.51	2504549
757a-2A1	Pauljensenia sp900556405	36441470	100	0.47	2597	61	90949	64.9	2452780	107.78	105.88	61	90949	64.87	2452780
757a-3A1	Pauljensenia sp900556405	37616756	100	0.47	2698	67	65816	64.9	2451836	106.84	110.04	67	65816	64.87	2451836
757a-3C	Pauljensenia sp958349165	40986082	100	0.47	3001	52	155813	66.9	2462741	101.94	121.86	52	155813	66.91	2462741
757a-3D	Pauljensenia sp958349165	45826033	100	0.66	3260	94	82758	66.7	2481061	97.41	131.4	94	82758	66.75	2481061
757a-B3A	Pauljensenia odontolytica_A	41323460	100	0.47	740	36	200430	65.2	2448207	40.14	30.23	36	200430	65.25	2448207
895a-1_1	Pauljensenia odontolytica_C	38749382	100	2.84	778	195	22108	65.8	2330009	106.05	33.39	195	22108	65.81	2330009
729a-cl1	Pauljensenia sp900556405	4766701	96.68	0.71	2420	104	49416	65	2392624	63.44	101.14	104	49416	65.04	2392624
729a-cl2	Pauljensenia sp900556405	4601691	92.22	0.47	2242	93	58761	65.1	2329057	64.67	96.26	93	58761	65.08	2329057
729a-parent	Pauljensenia sp900556405	3495229	97.63	0.71	2038	93	52044	65.1	2417108	65.36	84.32	93	52044	65.06	2417108

### Sheet: Sheet2_GTDB
Supplementary Table V: Genome assembly quality metrics of the ten sequenced bacteria and closest Pauljensenia GTDB-reference genome.
Data about closest GTDB-reference genomes were found online gtdb.ecogenomic.org.
		CheckM
		Completeness	Contamination	#contig	N50 (bp)	genome size(bp)​	%GC​	ambiguous base​	isolation source​
Pauljensenia bouchesdurhonensis	GCF_900128465.1	86.71	2.35	114	61534	2300105	63.28	423	na
Pauljensenia canis	GCF_003858455.1	99.98	0.21	76	353744	2578157	58.56	0	dog mouth
Pauljensenia cardiffensis	GCF_016405145.1	100	1.07	38	118399	2240847	61.57	0	intrauterine contraceptive device
Pauljensenia culturomici	GCF_900499005.1	100	0.22	29	472552	2562402	69.62	47	sputum
Pauljensenia georgiae	GCF_000429245.1	99.99	0.99	30	241053	2498023	69.87	0	na
Pauljensenia hongkongensis	GCF_001746855.1	70.51	0.12	218	16687	2141493	70.44	0	na
Pauljensenia hyovaginalis	GCF_014208035.1	100	0.79	2	2626023	2647349	67.24	0	na
Pauljensenia marseillensis	GCF_900155605.1	99.96	2.32	18	340087	2007569	57.09	29	na
Pauljensenia mediterranea	GCF_900155595.1	99.99	2.06	4	1506906	2395621	63.79	2	na
Pauljensenia meyeri	GCF_900105015.1	99.91	1.2	15	241345	2026407	65.58	0	na
Pauljensenia odontolytica	GCF_031191545.1	99.99	0.1	1	2455831	2455831	64.86	0	na
Pauljensenia odontolytica_A	GCF_009730335.1	100	0.09	1	2432635	2432635	65.26	0	human oral cavity UCLA1
Pauljensenia odontolytica_B	GCF_002847525.1	99.99	0.13	38	151210	2341511	65.46	0	na
Pauljensenia odontolytica_C	GCF_005696695.1	100	0.13	1	2360133	2360133	65.9	0	human oral cavity UCLA1
Pauljensenia odontolytica_D	GCA_958415245.1	84.63	0.2	274	7834	1795811	66.22	0	human feces metagenome
Pauljensenia polynesiensis	GCF_000820725.1	95.26	2.09	309	13832	2878449	70.75	10	na
Pauljensenia provencensis	GCF_900155435.1	97.37	2.12	100	87569	3348996	69.93	98	na
Pauljensenia pyogenes_A	GCF_001070855.1	99.83	0.07	15	308436	1923996	55.81	0	na
Pauljensenia radingae_A	GCF_900106055.1	99.64	0.89	1	2430193	2430293	58.93	0	na
Pauljensenia sp000185285	GCF_024584435.1	99.97	0.13	1	2389595	2389595	66.37	0	subgingival plaque
Pauljensenia sp000278725	GCF_000278725.1	99.99	107	143	25020	2444105	64.65	0	biological product
Pauljensenia sp000308055	GCF_000308055.1	99.83	0.09	10	305638	1864179	56.03	0	host stool sample
Pauljensenia sp000466265	GCF_030644365.1	99.99	0.06	1	2533704	2533704	66.4	0	human oral cavity
Pauljensenia sp000758755	GCF_000758755.1	96.52	3.65	281	217485	2091011	56.9	0	vagina
Pauljensenia sp001064145	GCF_001064145.1	100	0.07	77	72343	2357612	65.41	29	na
Pauljensenia sp001072465	GCF_001072465.1	100	0.12	70	70069	2457211	65.55	27	na
Pauljensenia sp001838165	GCF_001838165.1	100	0.1	96	69465	2381429	65.61	0	sputum
Pauljensenia sp011038875	GCF_011038885.2	99.99	0.19	1	2345961	2345961	57.87	0	na
Pauljensenia sp015655375	GCA_015655375.1	99.41	0.51	53	70 810	2 767 523	65.35	0	environnement
Pauljensenia sp018375675	GCA_018375675.1	100	0.05	93	39 800	2 293 878	65.8	0	infant feces
Pauljensenia sp018382595	GCF_019429565.1	99.99	0.04	4	1671389	2351375	65.63	0	saliva
Pauljensenia sp018986735	GCF_018986735.1	99.94	0.4	1	2563835	2563835	67.44	0	na
Pauljensenia sp019425105	GCA_019425105.1	91.66	1.18	377	8 422	2 229 454	65.15	0	feces
Pauljensenia sp021083645	GCF_021083645.1	99.98	0.1	12	367146	1925904	49.39	0	respiratory tract
Pauljensenia sp022649165	GCF_022649165.1	96.05	0.93	33	1294530	2796595	70.7	0	anaerobic bioreactor effluent
Pauljensenia sp023426345	GCA_023426345.1	96.09	0.39	202	20 705	3 107 378	71.17	0	feces
Pauljensenia sp028437565	GCF_028437565.1	100	0.42	11	465609	2282063	70.26	0	na
Pauljensenia sp029983625	GCA_029983625.1	94.55	0.02	125	18 400	1 579 680	56.5	0	Anal Gland secretions
Pauljensenia sp030460725	GCA_030460725.1	88.35	0.56	562	5 946	2 572 832	69.02	0	cheese
Pauljensenia sp030524055	GCA_030524055.1	98.34	1.52	68	115 614	3 034 260	55.26	0	saliva
Pauljensenia sp900541895	GCF_900541895.1	99.79	0.05	54	60865	1832756	55.77	0	human gut
Pauljensenia sp900554605	GCA_900554605.1	66.23	0.53	261	6 214	1 360 520	56.33	0	human gut
Pauljensenia sp900556405	GCA_900556405.1	79.96	2.12	284	9 500	1 973 013	65.51	0	human gut
Pauljensenia sp902373435	GCA_902373435.1	99.62	1.53	182	18215 120	2 113 963	65.43	0	human gut
Pauljensenia sp902373545	GCF_902373545.1	93.21	0.8	190	21562	2350339	66.14	0	human gut
Pauljensenia sp903645355	GCF_903645355.1	99.83	0.2	12	350982	2713113	60.93	0	Marseille-Q2122
Pauljensenia sp905370305	GCF_905370305.1	96.85	0.7	81	45046	2211586	64.62	0	human saliva
Pauljensenia sp916438365	GCA_916438365.1	60.02	7.28	21	103 991	2 128 086	65.77	0	human saliva genome
Pauljensenia sp916438945	GCA_916438945.1	78.68	2.49	5	1 480 505	2 112 884	65.4	0	human saliva genome
Pauljensenia sp916439125	GCA_916439125.1	95.62	0.46	10	728057	2416443	65.1	0	human saliva genome
Pauljensenia sp916719935	GCA_916719935.1	75.42	2.37	257	6959	1597402	55.51	0	human saliva genome
Pauljensenia sp927911615	GCA_927911615.1	79.04	0.42	303	8010	2023326	65.7	0	human oral metagenome
Pauljensenia sp937926415	GCA_937926415.1	87	6.75	621	5083	2134307	64.54	0	human gut metagenome
Pauljensenia sp938014245	GCA_938014245.1	96.41	1.24	67	79615	2039401	56.83	0	human gut metagenome
Pauljensenia sp938022345	GCA_938022345.1	79.23	1.64	405	6656	1805023	55.77	0	human gut metagenome
Pauljensenia sp938028585	GCA_938028585.1	93.65	8	434	11184	2877069	55.28	0	human gut metagenome
Pauljensenia sp938030835	GCA_938030835.1	88.09	3.02	352	8199	1927105	55.57	0	human gut metagenome
Pauljensenia sp938040725	GCA_938040725.1	99.29	1.72	146	25524	2217093	64.91	0	human gut metagenome
Pauljensenia sp938041695	GCA_938041695.1	90.27	0.5	89	46332	2142760	65.3	0	human gut metagenome
Pauljensenia sp958349165	GCA_958349165.1	81.03	0.37	351	6783	2088044	66.9	0	human feces metagenome
Pauljensenia suimastitidis	GCF_000429105.1	100	0.2	14	311360	2294128	56.43	0	na
Pauljensenia turicensis_A	GCF_000296505.1	100	0.49	10	299630	1967755	57.18	0	biological product
Pauljensenia turicensis_B	GCF_002847545.1	99.99	0.16	50	89353	2009769	56.77	0	na
Pauljensenia vaccimaxillae	GCF_000420425.1	100	0.44	13	422022	2338426	57.56	0	na
Pauljensenia variabilis	GCF_000411415.1	100	0.08	14	377615	1289359	65.08	0	na
means of all Pauljensenia sp		92.51	3.96	155	544918	2246908	62.77	1.4
