## Supplementary Table VI for "Culturomics unveils species and expands bacterial and fungal diversity in Inuit oropharyngeal microbiota"

### Sheet: Sheet1
Accession	GTDB taxonomy	NCBI organism name
GCF_900128465.1	Pauljensenia bouchesdurhonensis	Actinomyces bouchesdurhonensis
GCF_900155605.1	Pauljensenia marseillensis	Actinomyces marseillensis
GCF_900155595.1	Pauljensenia mediterranea	Actinomyces mediterranea
GCF_000820725.1	Pauljensenia polynesiensis	Actinomyces polynesiensis
GCF_900155435.1	Pauljensenia provencensis	Actinomyces provencensis
GCF_001746855.1	Pauljensenia hongkongensis	Pauljensenia hongkongensis
GCA_030524055.1	Pauljensenia sp030524055	Actinomycetaceae bacterium
GCA_015655375.1	Pauljensenia sp015655375	Actinomycetales bacterium
GCA_023426345.1	Pauljensenia sp023426345	Actinomycetes bacterium
GCA_019425105.1	Pauljensenia sp019425105	Actinomycetota bacterium
GCF_900499005.1	Pauljensenia culturomici	Actinomyces culturomici
GCF_028437565.1	Pauljensenia sp028437565	Actinomyces sp. B33
GCA_018375675.1	Pauljensenia sp018375675	Actinomyces sp.
GCF_022649165.1	Pauljensenia sp022649165	Actinomyces sp.
GCF_001838165.1	Pauljensenia sp001838165	Actinomyces sp. HMSC035G02
GCF_000411415.1	Pauljensenia variabilis	Actinomyces sp. HPA0247
GCF_000278725.1	Pauljensenia sp000278725	Actinomyces sp. ICM47
GCF_905370305.1	Pauljensenia sp905370305	Actinomyces sp. ICM47
GCF_000308055.1	Pauljensenia sp000308055	Actinomyces sp. ph3
GCA_030460725.1	Pauljensenia sp030460725	Propionibacterium sp.
GCF_001064145.1	Pauljensenia sp001064145	Sanguibacter keddieii
GCA_029983625.1	Pauljensenia sp029983625	Pauljensenia sp.
GCF_001070855.1	Pauljensenia pyogenes_A	Trueperella pyogenes
GCA_916438945.1	Pauljensenia sp916438945	Actinomycetaceae bacterium
GCF_900541895.1	Pauljensenia sp900541895	uncultured Actinomyces sp.
GCA_900554605.1	Pauljensenia sp900554605	uncultured Actinomyces sp.
GCA_900556405.1	Pauljensenia sp900556405	uncultured Actinomyces sp.
GCA_902373435.1	Pauljensenia sp902373435	uncultured Actinomyces sp.
GCA_916439125.1	Pauljensenia sp916439125	uncultured Actinomyces sp.
GCA_916719935.1	Pauljensenia sp916719935	uncultured Actinomyces sp.
GCA_937926415.1	Pauljensenia sp937926415	uncultured Actinomyces sp.
GCA_938014245.1	Pauljensenia sp938014245	uncultured Actinomyces sp.
GCA_938022345.1	Pauljensenia sp938022345	uncultured Actinomyces sp.
GCA_938028585.1	Pauljensenia sp938028585	uncultured Actinomyces sp.
GCA_938030835.1	Pauljensenia sp938030835	uncultured Actinomyces sp.
GCA_938040725.1	Pauljensenia sp938040725	uncultured Actinomyces sp.
GCA_938041695.1	Pauljensenia sp938041695	uncultured Actinomyces sp.
GCA_958349165.1	Pauljensenia sp958349165	uncultured Actinomyces sp.
GCA_927911615.1	Pauljensenia sp927911615	uncultured Xylanimonas sp.
GCF_001072465.1	Pauljensenia sp001072465	Xylanimonas cellulosilytica
GCF_002847525.1	Pauljensenia odontolytica_B	Schaalia odontolytica
GCF_005696695.1	Pauljensenia odontolytica_C	Schaalia odontolytica
GCF_024584435.1	Pauljensenia sp000185285	Schaalia odontolytica
GCF_031191545.1	Pauljensenia odontolytica	Schaalia odontolytica
GCF_009730335.1	Pauljensenia odontolytica_A	Schaalia odontolytica
GCF_900106055.1	Pauljensenia radingae_A	Schaalia radingae
GCF_018986735.1	Pauljensenia sp018986735	Schaalia sp. 19OD2882
GCF_030644365.1	Pauljensenia sp000466265	Schaalia sp. HMT-172
GCF_021083645.1	Pauljensenia sp021083645	Schaalia sp. lx-260
GCF_903645355.1	Pauljensenia sp903645355	Schaalia sp. Marseille-Q2122
GCF_019429565.1	Pauljensenia sp018382595	Schaalia sp. ORNL0103
GCF_011038885.2	Pauljensenia sp011038875	Schaalia sp. ZJ405
GCF_000296505.1	Pauljensenia turicensis_A	Schaalia turicensis
GCF_002847545.1	Pauljensenia turicensis_B	Schaalia turicensis
GCF_016405145.1	Pauljensenia cardiffensis	Schaalia cardiffensis
GCF_000429245.1	Pauljensenia georgiae	Schaalia georgiae
GCF_014208035.1	Pauljensenia hyovaginalis	Schaalia hyovaginalis
GCF_900105015.1	Pauljensenia meyeri	Schaalia meyeri
GCF_000429105.1	Pauljensenia suimastitidis	Schaalia suimastitidis
GCF_000420425.1	Pauljensenia vaccimaxillae	Schaalia vaccimaxillae
GCF_002847525.1	Pauljensenia odontolytica_B	Schaalia odontolytica
GCF_005696695.1	Pauljensenia odontolytica_C	Schaalia odontolytica
GCF_024584435.1	Pauljensenia sp000185285	Schaalia odontolytica
GCF_031191545.1	Pauljensenia odontolytica	Schaalia odontolytica
GCF_009730335.1	Pauljensenia odontolytica_A	Schaalia odontolytica
GCF_900106055.1	Pauljensenia radingae_A	Schaalia radingae
GCF_018986735.1	Pauljensenia sp018986735	Schaalia sp. 19OD2882
GCF_030644365.1	Pauljensenia sp000466265	Schaalia sp. HMT-172
GCF_021083645.1	Pauljensenia sp021083645	Schaalia sp. lx-260
GCF_014069575.1	Scrofimicrobium sp014069575	Schaalia sp. JY-X169
GCF_903645355.1	Pauljensenia sp903645355	Schaalia sp. Marseille-Q2122
GCF_019429565.1	Pauljensenia sp018382595	Schaalia sp. ORNL0103
GCF_011038885.2	Pauljensenia sp011038875	Schaalia sp. ZJ405
GCF_000296505.1	Pauljensenia turicensis_A	Schaalia turicensis ACS-279-V-Col4
GCF_002847545.1	Pauljensenia turicensis_B	Schaalia turicensis
GCF_016405145.1	Pauljensenia cardiffensis	Schaalia cardiffensis
GCF_000429245.1	Pauljensenia georgiae	Schaalia georgiae DSM 6843
GCF_014208035.1	Pauljensenia hyovaginalis	Schaalia hyovaginalis
GCF_900105015.1	Pauljensenia meyeri	Schaalia meyeri
GCF_000429105.1	Pauljensenia suimastitidis	Schaalia suimastitidis DSM 15538
GCF_000420425.1	Pauljensenia vaccimaxillae	Schaalia vaccimaxillae DSM 15804
